# Evolverator: An engineered yeast system to drive rapid continuous *in vivo* evolution of proteins

**DOI:** 10.1101/2024.09.01.610536

**Authors:** Asli Azizoglu, Eline Y. Bijman, Roger Brent

**Author notes:** Equal contribution (Asli Azizoglu, Eline Y. Bijman). Corresponding author. A.A.

## Abstract

Continuous *in vivo* evolution of non-essential proteins requires an engineered link between target protein and host cell fitness, which is difficult to establish and vulnerable to escape mutations. We systematically designed and tested *Saccharomyces cerevisiae* gene circuits guided by quantitative mathematical models that predicted circuit, organism, and population behavior. We identified four generalizable design principles for escape-resistant continuous evolution and built the Evolverator, a yeast platform that couples protein binding to proliferation rate while suppressing escape mutations. We used the Evolverator to improve human estrogen receptor ligand affinity and generate stronger yeast repressors from the bacterial LacI protein. The resulting variants revealed previously undescribed hER substitutions within and outside the binding pocket, as well as LacI mutations that enhance repression in yeast despite reduced activity in *Escherichia coli*. Our work establishes a generalizable, model-guided framework for building yeast strains to allow continuous evolution of diverse protein functions *in vivo*.
