## Supplementary Table 2 for "Evolverator: An engineered yeast system to drive rapid continuous *in vivo* evolution of proteins"

### Sheet: Table2A_Strains
#	Strain	Target	Inverter	Output
1	2663*		pAct1 TetR	p7tet.1 mCitrine
2	2674		p7tet.1 TetR	p7tet.1 mCitrine
3	2717*		pRNR TetR-Tup1	p7tet.1 mCitrine
4	3547*	pAct1 LacI		P4lacn.2 mCitrine
5	3670*	pAct1 mCitrine-LacI(3xMut)		P4lacn.2 mCitrine
6	3660*	pAct1 mCitrine-LacI(3xMut)		P3lacn.2 mCitrine
7	3428*	pAct1 LexA-pT7-hER		p7SulA.1 mCitrine-adh1
8	3857*	pTDH3 LexA-hER-SAFV-lac12		p7SulA.1 mCitrine
9	2741*		p7tet.1 TetR	p7tet.1 mCitrine
			pRNR TetR-Tup1
10	2828		p7tet.1 TetR	p7tet.1 PMA1
			pRNR TetR-Tup1
11	3858		p7tet.1 TetR	p7tet.1 (Mutator)
			pRNR TetR-Tup1
12	3452*	pAct1 LexA-pT7-hER	p2SulA TetR-adh1	p7tet.1 mApple
13	3415*	pAct1 LexA-pT7-hER	p2SulA TetR-Tup1-adh1	p7tet.1 mApple
14	3449*	pAct1 LexA-pT7-hER	p2SulA TetR-Tup1-adh1-noNLS	p7tet.1 mApple
15	3884	pAct1 LexA-pT7-hER	p2SulA TetR-Tup1-adh1-noNLS [2x]	p7tet.1 PMA1
16	3698	pTDH3 LexA-pT7-hER-Lys	p2SulA TetR-Tup1-adh1-noNLS [2x]	p7tet.1 PMA1
17	3678	pAct1 LacI	p3lacn.2 TetR-Tup1-adh1-noNLS [2x]	p7tet.1 PMA1
18	3677	pAct1 mCitrine-LacI(3xMut)	p3lacn.2 TetR-Tup1-adh1-noNLS [2x]	p7tet.1 PMA1
* Besides fluorescence, the growth rate was measured as well for these strains
Table 2A. Strains that were used as small modules to infer parameters for the evolution model. The number (#) before each strain refers to the module numbers in Supplementary Figure 9. An asterisk behind the strain number indicates that the strain’s growth rate was measured using the growth profiler (see STAR Methods)

### Sheet: Table 2B_Mutagenesis Model
Mutagenesis Module
Fixed Parameter Values:
Names:	Description:	Value:	Units:
k7tetTetR	Maximal expression rate of TetR from the 7tet promoter	1.15	nM/min
krnrTup1	Maximal expression rate of TetR-Tup1 from the rnr promoter	0.79	nM/min
b7tet	Basal expression rate from the 7tet promotor	0	-
dTetR	TetR degradation constant	0.0087	1/min
dTup1	TetR-Tup1 degradation constant	1.27	1/min
thetaTetR	Inhibition constant of TetR	0.006	nM
thetaTetRTup1	Inhibition constant of TetR-Tup1	5e-05	nM
nTetR	Hill coefficient of TetR	1.56	-
nTup1	Hill coefficient of TetR-Tup1	1.7	-
muMax	Maximal growth rate	0.0077	1/min
Nmax	Maximum number of cells in a culture upon reaching saturation	20000000	Cells
rho_min	Minimal mutation rate	1e-08	mutations/min
Estimated Parametervalues:
Names:	Description:	log-scale:	bounds:	Best fit:	Units:
k7tetMut	Maximal expression rate of the Mutator from the 7tet promoter	1	(0.01, 100)	0.82	nM/min
dMut	Mutator degradation constant	1	(0.0001, 1)	0.0001	1/min
Kd	Dissociation constant	1	(0.001, 10)	0.547	nM
rho_max	Maximal mutation rate	0	(1e-06, 5e-06)	3.37e-06	mutations/min
C	antilog EC50	1	(0.01, 10)	0.66	-
B	slope	1	(0.01, 10)	0.13	-
kmat	Mutator maturation constant	1	(1e-04, 1)	0.0021	1/min
Table 2B. Model parameter specifications for the mutagenesis model (belonging to Figure 3C,D)

### Sheet: Table2C_Evolverator Design
Evolverator Design
Fixed Parameter Values:
Names:	Description:	Value:	Units:
muMax	Maximal growth rate	0.0077	1/min
muMin	Minimal growth rate	0	1/min
Nmax	Maximum number of cells in a culture upon reaching saturation	50000000	# Cells
rho_max	Maximal mutation rate	3.6667e-06	1/min
rho_min	Minimal mutation rate	2e-08	1/min
Kd_R (start)	Dissociation constant Receptor	100	nM
L2	Concentration Ligand 2 (affects I activity)	0	nM
Estimated Parametervalues:					NF:	OL:
Names:	Description:	log-scale:	bounds:	Units:	Best fit:
kR	Maximal expression rate of Recepto	1	(0.01, 1000)	nM/min	0.0018	0.0378392
kM	Maximal expression rate of Mutator	1	(0.01, 1000)	nM/min	2.2	261.847
kI	Maximal expression rate of Inverter	1	(0.01, 1000)	nM/min	1.19	29.5146
kG	Maximal expression rate of Growth Protein	1	(0.01, 1000)	nM/min	0.89	246.712
dR	Receptor degradation constant	1	(1e-04, 1)	1/min	0.011	0.000174
dM	Mutator degradation constant	1	(1e-04, 1)	1/min	0.2637	0.0012
dI	Inverter degradation constant	1	(1e-04, 1)	1/min	0.0001	0.000252
dG	Growth Protein degradation constant	1	(1e-04, 1)	1/min	0.0016	0.000519
bR	Basal expression rate of the Receptor	1	(1e-05, 0.01)	-	0.01
bM	Basal expression rate of the Mutator	1	(1e-05, 0.01)	-	0.00066	0.000741
bI	Basal expression rate of the Inverter	1	(1e-05, 0.01)	-	0.01	3.18e-05
bG	Basal expression rate of the Growth Protein	1	(1e-05, 0.01)	-	1e-05	1e-05
thetaR	Inhibition constant of the Receptor	1	(1e-04, 1000)	nM	0.00015	119.572
thetaI	Inhibition constant of the Inverter	1	(1e-04, 1000)	nM	1.24	4.01096
nI	Hill coefficient Inverter	0	(1,10)	-	1.2	3.51
nR 1	Hill coefficient Receptor (on Mutator)	0	(1,10)	-	10	7.8
nR 2	Hill coefficient Receptor (on Inverter)	0	(1,10)	-	3.76	8.06
kmat	Mutator maturation constant	1	(1e-04, 1)	1/min	0.592	0.0001
p2	antilog EC50 (growth)	1	(0.01, 100)	-	1.25	1.45
p1	slope (growth)	1	(0.01, 100)	-	0.01	0.64
C	antilog EC50 (mutations)	1	(0.01, 100)	-	2.13	2.27
B	slope (mutations)	1	(0.01, 100)	-	0.00136	7.59
L	Concentration Ligand X (affects R activity)	1	(1e-03, 1000)	nM	0.0627
Kd_I	Dissociation constant Inverter	1	(1e-03, 10)	nM	2.16	2.43
Table 2C. Model parameter specifications for the Evolverator designs (belonging to Figure 3E,F)

### Sheet: Table2D_Modules 
Parameter inference small submodules
Fixed Parameter Values:
Names:	Description:	Value:	Units:
muMax	Maximal growth rate	0.0077	1/min
muMin	Minimal growth rate	0	1/min
rho_max	Maximal mutation rate	3.6667e-06	1/min
rho_min	Minimal mutation rate	2e-08	1/min
kmat	Mutator maturation constant	0.0021	1/min
kmatApple	mApple maturation constant	0.0231	1/min
kmatCit	mCitrine maturation constant	0.0173	1/min
Estimated Parametervalues:
Names:	Description:	log-scale:	bounds:	Best fit:	Units:
k7tetTetR	Maximal expression rate of TetR from the 7tet promoter	1	(0.1, 100)	0.682777	tdh3 unit/min
kact1TetR	Maximal expression rate of TetR from the act1 promoter	1	(0.1, 100)	0.100381	tdh3 unit/min
k2sulTetR	Maximal expression rate of TetR from the 2SulA promoter	1	(0.1, 100)	2.67201	tdh3 unit/min
krnrTup1	Maximal expression rate of TetR-Tup1 from the rnr promoter	1	(0.001, 1)	0.00382004	tdh3 unit/min
k2sulTup1	Maximal expression rate of TetR-Tup1 from the 2SulA promoter	1	(0.1, 100)	0.19334	tdh3 unit/min
k2sulTup2*	Maximal expression rate of TetR-Tup1 (wo NLS) from the 2SulA promoter	1	(0.1, 100)	0.101408	tdh3 unit/min
k7tetPMA1*,**	Maximal expression rate of PMA1 from the 7tet promoter	1	(0.1, 100)	0.981799	tdh3 unit/min
k7tetFP	Maximal expression rate of Fluorescent Protein from the 7tet promoter	1	(0.1, 100)	1.00108	tdh3 unit/min
k7sulFp	Maximal expression rate of Fluorescent Protein from the 7SulA promoter	1	(0.1, 100)	1.07082	tdh3 unit/min
kactLexA	Maximal expression rate of LexA-hER from the act1 promoter	1	(0.1, 100)	1.29176	tdh3 unit/min
kactLacI	Maximal expression rate of LacI from the act1 promoter	1	(0.1, 100)	0.865904	tdh3 unit/min
kcitLac **	Maximal expression rate of mCitrine-LacI from the act1 promoter	1	(0.001, 10)	0.727346	tdh3 unit/min
k4lacCit	Maximal expression rate of mCitrine from the 4lac promoter	1	(0.1, 100)	0.554851	tdh3 unit/min
k3lacCit	Maximal expression rate of mCitrine from the 3lac promoter	1	(0.1, 100)	8.54536	tdh3 unit/min
ktdh3LexA_lac12 **	Maximal expression rate of LexA-hER-lac12 from the thd3 promoter	1	(0.1, 100)	0.0226207	tdh3 unit/min
k7tetMut*, **	Maximal expression rate of the Mutator complex from the 7tet promoter	1	(0.1, 100)	0.80555	tdh3 unit/min
k3lacTup1 **	Maximal expression rate of TetR-Tup1 from the 3lac promoter	1	(0.1, 100)	2.68244	tdh3 unit/min
ktdh3LexA_Lys*	Maximal expression rate of LexA-hER-lys3 from the thd3 promoter	1	(0.1, 100)	1.18918	tdh3 unit/min
dTetR	TetR degradation constant	1	(1e-04, 1)	0.00917872	1/min
dTetRadh1	Additional degradation constant for TetR due to the adh1-degradation tag	1	(1e-04, 1)	0.168559	1/min
dTup1*,**	TetR-Tup1 degradation constant	1	(1e-04, 10)	1.3725	1/min
dTup1adh1*,**	Additional degradation constant for TetR-Tup1 due to the adh1-degradation tag	1	(1e-04, 1)	0.0133408	1/min
dPMA1*,**	PMA1 degradation constant	1	(1e-04, 1)	0.00721575	1/min
dLexA*	LexA-hER degradation constant	1	(1e-04, 1)	0.00661031	1/min
dFPadh1	Additional degradation constant for Fluorescent Protein due to the adh1-degradation tag	1	(1e-04, 1)	0.00565135	1/min
dFP	Fluorescent Protein degradation constant	1	(1e-06, 1e-04)	6.22822e-06	1/min
dLacI	LacI degradation constant	1	(1e-04, 1)	0.120172	1/min
dLexA_lac12**	LexA-hER-lac12 degradation constant	1	(1e-04, 1)	0.000126993	1/min
dCitLac**	Citrine-LacI degradation constant	1	(1e-04, 1)	0.00010001	1/min
dMut*,**	Mutator complex degradation constant	1	(1e-04, 10)	0.00654529	1/min
b2sul*	Basal expression rate from the 2SulA promotor	1	(1e-05, 0.01)	0.000881589	-
b7sul*,**	Basal expression rate from the 7SulA promotor	1	(1e-05, 0.01)	1.3311e-05	-
b7tet*,**	Basal expression rate from the 7tet promotor	1	(1e-05, 0.01)	1.33371e-05	-
b4lac	Basal expression rate from the 4lac promotor	1	(1e-04, 0.1)	0.0355813	-
b3lac	Basal expression rate from the 3lac promotor	1	(1e-04, 0.1)	0.000100001	-
thetaTetR	Inhibition constant of TetR	1	(0.1, 100)	0.341991	tdh3 unit
thetaTup1*,**	Inhibition constant of TetR-Tup1	1	(0.0001, 1)	0.000234174	tdh3 unit
thetaLexA*	Inhibition constant of LexA-hER	1	(0.1, 100)	26.5455	tdh3 unit
thetaLexA7Sul*	Inhibition constant of LexA-hER (on 7SulA promotor)	1	(0.1, 100)	9.05455	tdh3 unit
thetaLexA_lac12**	Inhibition constant of LexA-hER-lac12	1	(0.1, 100)	29.7512	tdh3 unit
thetaLacI	Inhibition constant of LacI	1	(0.001, 10)	0.0412711	tdh3 unit
thetaLacI_mut	Inhibition constant of LacI (mutant strain)	1	(1e-05, 1)	0.0167547	tdh3 unit
thetaLacI_mut2	Inhibition constant of LacI (mutant strain)	1	(1e-05, 1)	0.00171172	tdh3 unit
KdTetR*,**	Dissociation constant TetR-aTc	1	(0.1, 100)	1.33793	nM
KdLexA**	Dissociation constant LexA-hER-est	1	(0.05, 10)	9.87252	nM
KdLacI**	Dissociation constant LacI-IPTG	1	(0.1, 1000)	999.879	nM
nTetR	Hill coefficient TetR	0	(0.5, 10)	1.06147	-
nTup1*,**	Hill coefficient TetR-Tup1	0	(1,10)	2.90783	-
nLexA*	Hill coefficient LexA-hER (2SulA promotor)	0	(1,10)	1.05136	-
nLexA2*	Hill coefficient LexA-hER (7SulA promotor)	0	(1,10)	2.29449	-
nLexA_lac12**	Hill coefficient LexA-hER-lac12	0	(1,10)	1.01385	-
nLacI	Hill coefficient LacI-mut1	0	(0.5, 10)	1.33311	-
nLacI2**	Hill coefficient LacI (4lac promotor)	0	(0.5, 10)	1.07285	-
nLacI3	Hill coefficient LacI-mut2 (4lac promotor)	0	(0.5, 10)	2.22987	-
p1*,**	antilog EC50 (growth)	1	(0.01, 10)	0.564757	-
p2*,**	slope (growth)	0	(0.1, 10)	1.36004	-
B*,**	antilog EC50 (mutations)	1	(0.01, 10)	0.5227	-
C*,**	slope (mutations)	0	(0.01, 10)	1.31644	-
nMperUnit*,**	Scaling constant; nM per thd3 producing unit	1	(0.1, 100)	5.44857	nM/tdh3 units
Sdconv*	Convert max. expression rates in YPD to SD media	0	(0.01, 10)	4.59213	-
* those parameter values were used in the estrogen receptor evolution experiment
** those parameter values were used in the lacI evolution experiment
Table 2D. Model parameter specifications for the inferred parameters from the submodules (belonging to Figure 6A,B). Asterisks denote parameters that were used during the final simulation of the evolution experiments (see Figure 6C).
